# Condensin Accelerates Long-Range Intra-Chromosomal Interactions

**DOI:** 10.1101/2025.05.02.651983

**Authors:** Fan Zou, Yi Li, Timothy Földes, Henrik Dahl Pinholt, Courtney Smith, Leonid Mirny, Lu Bai

## Abstract

The 3D genome organization plays a key role in regulating interactions among chromosomal loci. While Chromosome Conformation Capture (3C)-based methods have provided static snapshots of chromatin architecture, the kinetics of chromosomal encounters in live cells remain poorly characterized. In this study, we employ Chemically Induced Chromosomal Interaction (CICI) to measure encounter times between multiple loci pairs in G1-arrested budding yeast. Our results show that chromosome motion closely follows the Rouse polymer model, with similar diffusion parameters at all tested loci. Surprisingly, we find that long-range intra-chromosomal encounters occur significantly faster than inter-chromosomal encounters at similar 3D distances. Using targeted depletion experiments, we identify condensin, but not cohesin, as the complex responsible for these rapid intra-chromosomal interactions. This is further supported by Hi-C analysis, which reveals that condensin promotes long-distance intra-chromosomal interactions in G1 yeast. Through polymer simulations, we estimate that condensin extrudes chromatin at ∼2 kb/s with a density of one complex per 1-2 Mb and a processivity of 120-220 kb. These findings uncover a novel role for condensin in shaping the interphase genome organization and provide new insights into chromosomal search dynamics *in vivo*.
