## Supplementary material for "Condensin Accelerates Long-Range Intra-Chromosomal Interactions": Table S1

### Sheet: Table S1
Plasmid	Note	Note
pSR11	192X TetO with a TRP1 marker	Rohner et al.
pSR13	256X LacO with a LEU2 marker
pSR11-S1	pSR11 plasmid with homologous sequence from Chr15::433546	This study
pSR11-S2	pSR11 plasmid with homologous sequence from Chr15::612715
pSR11-S3	pSR11 plasmid with homologous sequence from Chr15::793958
pSR11-S4	pSR11 plasmid with homologous sequence from Chr15::966177
pSR11-S5	pSR11 plasmid with homologous sequence from Chr4::916282
pSR11-S6	pSR11 plasmid with homologous sequence from Chr4::1166682
pSR11-S7	pSR11 plasmid with homologous sequence from Chr4::150277
pSR11-S8	pSR11 plasmid with homologous sequence from Chr4::168727
pSR11-S9	pSR11 plasmid with homologous sequence from Chr4::306772
pSR13-S1	pSR13 plasmid with homologous sequence from Chr15::433546
pSR13-S4	pSR13 plasmid with homologous sequence from Chr15::966175
pSR13-S5	pSR13 plasmid with homologous sequence from Chr4::916282
pSR13-S6	pSR13 plasmid with homologous sequence from Chr4::1389000
pSR13-S7	pSR13 plasmid with homologous sequence from Chr4::624000
pSR13-S8	pSR13 plasmid with homologous sequence from Chr4::497047
pSR13-S9	pSR13 plasmid with homologous sequence from Chr4::616331
posTIR1_ura	For expressing osTIR1
pscAID_rc_hpxMX_smc4	For tagging Smc4 with auxin-degron
pscAID_rc_hpxMX_brn1	For tagging Brn1 with auxin-degron
Strain	Genotype	Note
yMD215	MATa, tor1-1, fpr::NAT, bar1, HIS3::REV1pr-tetR-mCherry-REV1pr-LacI-GFP, ADE2::REV1pr-LacI-FKBP12-REV1pr-TetR-FRB	Background, Du et al.
yFZ103	MATa, tor1-1, fpr::NAT, bar1, HIS3::REV1pr-tetR-mCherry-REV1pr-LacI-GFP, ADE2::REV1pr-LacI-FKBP12-REV1pr-TetR-FRB, Chr15::433546_LacO, Chr15::966177_TetO	Pair 1
yFZ101	MATa, tor1-1, fpr::NAT, bar1, HIS3::REV1pr-tetR-mCherry-REV1pr-LacI-GFP, ADE2::REV1pr-LacI-FKBP12-REV1pr-TetR-FRB, Chr15::433546_LacO, Chr15::612715_TetO	Pair 2
yFZ102	MATa, tor1-1, fpr::NAT, bar1, HIS3::REV1pr-tetR-mCherry-REV1pr-LacI-GFP, ADE2::REV1pr-LacI-FKBP12-REV1pr-TetR-FRB, Chr15::433546_LacO, Chr15::793958_TetO	Pair 3
yFZ107	MATa, tor1-1, fpr::NAT, bar1, HIS3::REV1pr-tetR-mCherry-REV1pr-LacI-GFP, ADE2::REV1pr-LacI-FKBP12-REV1pr-TetR-FRB, Chr15::966175_LacO, Chr15::612715_TetO	Pair 4
yFZ113YL	MATa, tor1-1, fpr::NAT, bar1, HIS3::REV1pr-tetR-mCherry-REV1pr-LacI-GFP, ADE2::REV1pr-LacI-FKBP12-REV1pr-TetR-FRB, Chr4::1389000_LacO, Chr4::916282_TetO	Pair 5
yFZ114YL	MATa, tor1-1, fpr::NAT, bar1, HIS3::REV1pr-tetR-mCherry-REV1pr-LacI-GFP, ADE2::REV1pr-LacI-FKBP12-REV1pr-TetR-FRB, Chr4::624000_LacO, Chr4::1166682_TetO	Pair 6
yMD266	MATa, tor1-1, fpr::NAT, bar1, HIS3::REV1pr-tetR-mCherry-REV1pr-LacI-GFP, ADE2::REV1pr-LacI-FKBP12-REV1pr-TetR-FRB, Chr4::497047_LacO, Chr4::150277_TetO	Pair 7
yYL81	MATa, tor1-1, fpr::NAT, bar1, HIS3::REV1pr-tetR-mCherry-REV1pr-LacI-GFP, ADE2::REV1pr-LacI-FKBP12-REV1pr-TetR-FRB, Chr15::966175_LacO, Chr15::168727_TetO	Pair 8
yFZ104	MATa, tor1-1, fpr::NAT, bar1, HIS3::REV1pr-tetR-mCherry-REV1pr-LacI-GFP, ADE2::REV1pr-LacI-FKBP12-REV1pr-TetR-FRB, Chr15::433546_LacO, Chr4::916282_TetO	Pair 9
yFZ105	MATa, tor1-1, fpr::NAT, bar1, HIS3::REV1pr-tetR-mCherry-REV1pr-LacI-GFP, ADE2::REV1pr-LacI-FKBP12-REV1pr-TetR-FRB, Chr15::433546_LacO, Chr4::1166682_TetO	Pair 10
yFZ109	MATa, tor1-1, fpr::NAT, bar1, HIS3::REV1pr-tetR-mCherry-REV1pr-LacI-GFP, ADE2::REV1pr-LacI-FKBP12-REV1pr-TetR-FRB, Chr15::966175_LacO, Chr4::916282_TetO	Pair 11
yFZ110	MATa, tor1-1, fpr::NAT, bar1, HIS3::REV1pr-tetR-mCherry-REV1pr-LacI-GFP, ADE2::REV1pr-LacI-FKBP12-REV1pr-TetR-FRB, Chr15::966175_LacO, Chr4::1166682_TetO	Pair 12
yMD282	MATa, tor1-1, fpr::NAT, bar1, HIS3::REV1pr-tetR-mCherry-REV1pr-LacI-GFP, ADE2::REV1pr-LacI-FKBP12-REV1pr-TetR-FRB, Chr12::616331_LacO, Chr12::306772_TetO	Pair 13
yFZ103-smc4	MATa, tor1-1, fpr::NAT, bar1, HIS3::REV1pr-tetR-mCherry-REV1pr-LacI-GFP, ADE2::REV1pr-LacI-FKBP12-REV1pr-TetR-FRB, Chr15::433546_LacO, Chr15::966177_TetO, HO::OsTIR1-URA3, SMC4-V5-AID-Hyg	Pair 1, Smc4 depletion
yFZ107-smc4	MATa, tor1-1, fpr::NAT, bar1, HIS3::REV1pr-tetR-mCherry-REV1pr-LacI-GFP, ADE2::REV1pr-LacI-FKBP12-REV1pr-TetR-FRB, Chr15::966175_LacO, Chr15::612715_TetO, HO::OsTIR1-URA3, SMC4-V5-AID-Hyg	Pair 4, Smc4 depletion
yFZ113YL-smc4	MATa, tor1-1, fpr::NAT, bar1, HIS3::REV1pr-tetR-mCherry-REV1pr-LacI-GFP, ADE2::REV1pr-LacI-FKBP12-REV1pr-TetR-FRB, Chr4::1389000_LacO, Chr4::916282_TetO, HO::OsTIR1-URA3, SMC4-V5-AID-Hyg	Pair 5, Smc4 depletion
yMD266-smc4	MATa, tor1-1, fpr::NAT, bar1, HIS3::REV1pr-tetR-mCherry-REV1pr-LacI-GFP, ADE2::REV1pr-LacI-FKBP12-REV1pr-TetR-FRB, Chr4::497047_LacO, Chr4::150277_TetO, HO::OsTIR1-URA3, SMC4-V5-AID-Hyg	Pair 7, Smc4 depletion
yYL81-smc4	MATa, tor1-1, fpr::NAT, bar1, HIS3::REV1pr-tetR-mCherry-REV1pr-LacI-GFP, ADE2::REV1pr-LacI-FKBP12-REV1pr-TetR-FRB, Chr15::966175_LacO, Chr15::168727_TetO, HO::OsTIR1-URA3, SMC4-V5-AID-Hyg	Pair 8, Smc4 depletion
yFZ104-smc4	MATa, tor1-1, fpr::NAT, bar1, HIS3::REV1pr-tetR-mCherry-REV1pr-LacI-GFP, ADE2::REV1pr-LacI-FKBP12-REV1pr-TetR-FRB, Chr15::433546_LacO, Chr4::916282_TetO, HO::OsTIR1-URA3, SMC4-V5-AID-Hyg	Pair 9, Smc4 depletion
yFZ105-smc4	MATa, tor1-1, fpr::NAT, bar1, HIS3::REV1pr-tetR-mCherry-REV1pr-LacI-GFP, ADE2::REV1pr-LacI-FKBP12-REV1pr-TetR-FRB, Chr15::433546_LacO, Chr4::1166682_TetO, HO::OsTIR1-URA3, SMC4-V5-AID-Hyg	Pair 10, Smc4 depletion
yFZ110-smc4	MATa, tor1-1, fpr::NAT, bar1, HIS3::REV1pr-tetR-mCherry-REV1pr-LacI-GFP, ADE2::REV1pr-LacI-FKBP12-REV1pr-TetR-FRB, Chr15::966175_LacO, Chr4::1166682_TetO,HO::OsTIR1-URA3, SMC4-V5-AID-Hyg	Pair 12, Smc4 depletion
yMD282	MATa, tor1-1, fpr::NAT, bar1, HIS3::REV1pr-tetR-mCherry-REV1pr-LacI-GFP, ADE2::REV1pr-LacI-FKBP12-REV1pr-TetR-FRB, Chr12::616331_LacO, Chr12::306772_TetO, HO::OsTIR1-URA3, Brn1-V5-AID-Hyg	Pair 13, Brn1 depletion
